# Alcohol induces concentration-dependent transcriptomic changes in oligodendrocytes

**DOI:** 10.1101/2023.09.22.559075

**Authors:** Sam A. Bazzi, Cole Maguire, R. Dayne Mayfield, Esther Melamed

**Affiliations:** Department of Neurology, Dell Medical School, The University of Texas at Austin, Austin, TX, USA; Department of Neuroscience, The University of Texas at Austin, Austin, TX, USA

## Abstract

Oligodendrocytes are a key cell type within the central nervous system (CNS) that generate the myelin sheath covering axons, enabling fast propagation of neuronal signals. Alcohol consumption is known to affect oligodendrocytes and white matter in the CNS. However, most studies have focused on fetal alcohol spectrum disorder and severe alcohol use disorder. Additionally, the impact of alcohol dosage on oligodendrocytes has not been previously investigated. In this study, we evaluated transcriptomic changes in C57BL6/J cultured mature oligodendrocytes following exposure to moderate and high concentrations of alcohol. We found that high concentrations of alcohol elicited gene expression changes across a wide range of biological pathways, including myelination, protein translation, integrin signaling, cell cycle regulation, and inflammation. Further, our results demonstrate that transcriptomic changes are indeed dependent on alcohol concentration, with moderate and high concentrations of alcohol provoking distinct gene expression profiles. In conclusion, our study demonstrates that alcohol-induced transcriptomic changes in oligodendrocytes are concentration-dependent and may have critical downstream impacts on myelin production. Targeting alcohol-induced changes in cell cycle regulation, integrin signaling, inflammation, or protein translation regulation may uncover mechanisms for modulating myelin production or inhibition. Furthermore, gaining a deeper understanding of alcohol’s effects on oligodendrocyte demyelination and remyelination could help uncover therapeutic pathways that can be utilized independent of alcohol to aid in remyelinating drug design.
