## Supplemental Table 1 for "Alcohol induces concentration-dependent transcriptomic changes in oligodendrocytes"

### Sheet: Sheet1
Sample	Alcohol Concentration	Batch	Spot Checked RNA RIN (Bioanalyzer)	Total # of read pairs	Number of duplicated read pairs	Total Read Pairs Processed	Read pairs with adapters	Read pairs that were too short	Read pairs written (% passing filters)	Uniquely mapped reads number	Uniquely mapped reads %	Number of reads mapped to multiple loci	% of reads mapped to multiple loci
JA21277-Alc1	30 mM	Batch 1 (JA21277)	8.3	7739448	2154556	5044806	1,814,465 (36.0%)	469,111 (9.3%)	4,575,695 (90.7%)	3987176	0.8714	400964	0.0876
JA21277-Alc2	30 mM	Batch 1 (JA21277)	N/A	7381482	2040704	4795020	1,486,619 (31.0%)	402,335 (8.4%)	4,392,685 (91.6%)	3841188	0.8745	374143	0.0852
JA21277-Alc3	30 mM	Batch 1 (JA21277)	N/A	7333039	2120402	4742341	1,409,182 (29.7%)	327,565 (6.9%)	4,414,776 (93.1%)	3882605	0.8795	343352	0.0778
JA21277-Alc4	30 mM	Batch 1 (JA21277)	N/A	7601546	2086693	5085855	1,372,115 (27.0%)	306,728 (6.0%)	4,779,127 (94.0%)	4222277	0.8835	364476	0.0763
JA21277-Alc5	30 mM	Batch 1 (JA21277)	8	7129501	2026172	4610779	1,244,227 (27.0%)	284,030 (6.2%)	4,326,749 (93.8%)	3822979	0.8836	330708	0.0764
JA21277-Alc6	30 mM	Batch 1 (JA21277)	N/A	7892645	2303977	5020807	1,477,244 (29.4%)	337,720 (6.7%)	4,683,087 (93.3%)	4122942	0.8804	361882	0.0773
JA21277-Ctl1	0 mM	Batch 1 (JA21277)	N/A	6929263	1796107	4511549	1,303,992 (28.9%)	344,962 (7.6%)	4,166,587 (92.4%)	3652796	0.8767	351856	0.0844
JA21277-Ctl2	0 mM	Batch 1 (JA21277)	8.4	7738010	2180213	4888619	1,425,754 (29.2%)	343,488 (7.0%)	4,545,131 (93.0%)	3987898	0.8774	377703	0.0831
JA21277-Ctl3	0 mM	Batch 1 (JA21277)	N/A	7305000	2043443	4757956	1,507,643 (31.7%)	392,002 (8.2%)	4,365,954 (91.8%)	3798963	0.8701	390772	0.0895
JA21277-Ctl4	0 mM	Batch 1 (JA21277)	N/A	8021568	2403604	5043076	1,580,998 (31.3%)	426,848 (8.5%)	4,616,228 (91.5%)	4018638	0.8705	412755	0.0894
JA21277-Ctl5	0 mM	Batch 1 (JA21277)	N/A	7479824	2203019	4764408	1,358,102 (28.5%)	359,656 (7.5%)	4,404,752 (92.5%)	3858098	0.8759	371931	0.0844
JA21277-Ctl6	0 mM	Batch 1 (JA21277)	N/A	7054499	1982061	4578255	1,457,287 (31.8%)	378,158 (8.3%)	4,200,097 (91.7%)	3671325	0.8741	343245	0.0817
JA21423-Alc1	10 mM	Batch 2 (JA21423)	7.7	5865424	837720	4674723	1,378,558 (29.5%)	209,416 (4.5%)	4,465,307 (95.5%)	3972248	0.8896	325102	0.0728
JA21423-Alc2	10 mM	Batch 2 (JA21423)	N/A	5517593	727803	4458129	1,250,487 (28.0%)	177,784 (4.0%)	4,280,345 (96.0%)	3813403	0.8909	304505	0.0711
JA21423-Alc3	10 mM	Batch 2 (JA21423)	7.8	7105405	975105	5739102	1,681,634 (29.3%)	260,331 (4.5%)	5,478,771 (95.5%)	4884165	0.8915	383695	0.07
JA21423-Alc4	10 mM	Batch 2 (JA21423)	N/A	8871347	1383092	6971130	1,900,309 (27.3%)	267,604 (3.8%)	6,703,526 (96.2%)	6002875	0.8955	455913	0.068
JA21423-Alc5	10 mM	Batch 2 (JA21423)	N/A	6487402	889191	5192035	1,539,809 (29.7%)	226,290 (4.4%)	4,965,745 (95.6%)	4431154	0.8923	347901	0.0701
JA21423-Alc6	10 mM	Batch 2 (JA21423)	8.1	6792893	1103021	5240809	1,489,033 (28.4%)	247,202 (4.7%)	4,993,607 (95.3%)	4438945	0.8889	371918	0.0745
JA21423-Ctl1	0 mM	Batch 2 (JA21423)	N/A	7131351	1029500	5670836	1,525,067 (26.9%)	240,143 (4.2%)	5,430,693 (95.8%)	4867153	0.8962	372540	0.0686
JA21423-Ctl2	0 mM	Batch 2 (JA21423)	N/A	6369558	904810	5094652	1,434,389 (28.2%)	233,042 (4.6%)	4,861,610 (95.4%)	4335966	0.8919	343425	0.0706
JA21423-Ctl3	0 mM	Batch 2 (JA21423)	N/A	6796929	944344	5477322	1,561,154 (28.5%)	239,840 (4.4%)	5,237,482 (95.6%)	4675069	0.8926	364160	0.0695
JA21423-Ctl4	0 mM	Batch 2 (JA21423)	7.5	5789060	717233	4745155	1,293,760 (27.3%)	208,795 (4.4%)	4,536,360 (95.6%)	4048179	0.8924	319125	0.0703
JA21423-Ctl5	0 mM	Batch 2 (JA21423)	N/A	6772911	858134	5553242	1,509,294 (27.2%)	224,996 (4.1%)	5,328,246 (95.9%)	4767972	0.8948	359893	0.0675
JA21423-Ctl6	0 mM	Batch 2 (JA21423)	N/A	6833599	947348	5487018	1,574,955 (28.7%)	253,854 (4.6%)	5,233,164 (95.4%)	4674734	0.8933	362325	0.0692
