## Supplemental Table 2 for "Alcohol induces concentration-dependent transcriptomic changes in oligodendrocytes"

ID	Description	GeneRatio	BgRatio	pvalue	p.adjust	qvalue	geneID	Count	Approach	Gene_set
oli	oli	452/1493	1000/5046	5.41E-32	3.24E-31	1.71E-31	FTH1/DBI/TUBA1A/PLP1/MBP/FABP5/PTN/CNP/SYT11/CD81/ARPC1B/CLDN11/GPM6B/BCAS1/MOBP/SIRT2/MAP1B/QKI/NPC2/MARCKSL1/ENPP2/CD9/GPR37L1/MAG/KIF1B/S100B/MAP1A/APP/RTN4/NFASC/S100A1/TECR/ELAVL3/NCAM1/DDR1/CLIP3/TALDO1/NACC2/APLP1/SHISA4/FKBP1A/MAP7D1/ARPC1A/LIMCH1/TUBB4A/PLEKHB1/HEPACAM/MAPT/CADM4/PTGDS/MMD2/PHLDB1/S100A6/KCNJ10/AGAP1/RAB31/MYO6/YWHAQ/FOXN3/SLC44A1/OLIG1/APBB1/DPYSL2/SULF2/MAL/KIF1A/SLC48…	452	10 mM	Cell Marker
ast	ast	411/1493	1000/5046	2.05E-18	6.14E-18	3.23E-18	APOE/MALAT1/DBI/CKB/FABP7/GFAP/PRDX6/MT3/CCND2/FABP5/CLU/CD63/PTN/CST3/SLC1A3/A2M/ZBTB20/TUBB2B/MLC1/SPARCL1/SDC4/GPM6B/IGFBP2/DDAH1/LDHB/ATP1A2/GSTM1/NTRK2/NCAN/GLUL/GPR37L1/NFIA/S100B/SLC1A2/DCLK1/PBXIP1/CPE/FADS2/SERPINE2/PTPRZ1/BCAN/ID3/S100A1/NCAM1/NDRG2/IGFBP5/AQP4/CNN3/GLUD1/CSPG5/CHST2/PDPN/DAG1/FADS1/TTYH1/CD44/ALDOC/ATP1B2/HEPACAM/GNAO1/CCDC88A/MMD2/SOX2/PMM1/KCNJ10/ANK2/NTM/MYO6/EDNRB/…	411	10 mM	Cell Marker
opc	opc	339/1493	1000/5046	0.000539219	0.001078437	0.000567599	DBI/FABP7/PLP1/SPP1/PTN/CP/SLC1A3/CNP/SYT11/GPM6B/BCAS1/ENPP2/ATP1A2/NTRK2/NCAN/CD9/GPR37L1/LPL/S100B/SERPINE2/PTPRZ1/NFASC/BCAN/TMEM176A/S100A1/CHL1/NCAM1/DDR1/NDRG2/NACC2/CSPG5/NRXN2/DPYSL3/TUBB4A/PLEKHB1/HEPACAM/TOP2A/CACNG4/PTGDS/MMD2/SOX2/IGFBP3/PHLDB1/S100A6/KCNJ10/AGAP1/EDNRB/OLIG1/NRXN1/SULF2/CALD1/APOD/NNAT/GSN/SMC4/S100A16/ASRGL1/ANK3/GM2A/WSCD1/COL1A2/COL11A1/CENPF/IGSF9B/S100A13/SLC22…	339	10 mM	Cell Marker
mic	mic	273/1493	1000/5046	0.965347506	1	0.526315789	CTSD/TTR/CTSB/MARCKS/SPARC/CST3/ARPC1B/C1QB/SDC4/TYROBP/NPC2/PFN1/TMEM176B/CTSZ/TIMP2/C1QC/GRN/C1QA/LGMN/COTL1/TREM2/MSN/LAPTM5/GPX1/FSCN1/NFKBIA/MCL1/B2M/TPM3/CD68/JUND/PF4/IER3/C3AR1/CTSA/PICALM/SIRPA/GNS/LY86/MPEG1/CTSS/NEK6/IDH2/NEAT1/PLXNB2/CEBPB/ID2/ZFP36L1/BASP1/PMP22/CYBA/FTL1/HEXA/MLEC/SNX5/SGPL1/TNFRSF1A/LFNG/LRP1/EFHD2/DCXR/RHOB/NFE2L2/ARL4C/TUBB6/TUBA1C/CREG1/GUSB/FCER1G/SERINC3/BIN1/…	273	10 mM	Cell Marker
end	end	249/1493	1000/5046	0.999896325	1	0.526315789	LCN2/VIM/SPARC/CP/RPL38/MYL6/BSG/ARPC1B/SPARCL1/GSTM1/CCND1/CDKN1A/ID3/MSN/SPTBN1/CNN3/GPX1/NES/NFKBIA/B2M/SERPINH1/S1PR3/RHOC/CTNNA1/SLC3A2/MAL/CALD1/ATOX1/MYO10/SH3BGRL/CRIP2/FERMT2/SLC16A2/CYBA/TAGLN2/GPD2/ITGB1/TSC22D1/S100A13/SLC6A6/TNFAIP1/LXN/PLIN2/ANXA2/FLNA/BNIP2/NFE2L2/PRSS23/HIP1/PARVB/TUBA1C/SLC16A1/SPTAN1/MYH9/AKAP13/ANXA5/EPAS1/ACTN4/IQGAP1/RBP1/TPM4/COL4A1/ACTN1/CLIC4/TMSB10/HSPB8/…	249	10 mM	Cell Marker
neu	neu	194/1493	1000/5046	1	1	0.526315789	MAP1B/RTN1/TTC3/DCLK1/CALM2/TUBB2A/ELAVL3/CHL1/CLIP3/MEG3/TUBB3/DPYSL3/MAPT/GAP43/NRXN1/THY1/MAP2/KIF1A/YWHAG/ANK3/BASP1/IGF1/KLC1/PFN2/SOX11/OLFM1/FXYD7/GRM5/GRIA2/VAMP2/GPM6A/APBA2/CNTN1/FXYD6/SYT4/AHI1/SV2A/RUFY3/UCHL1/SCRN1/SYNGR1/CELSR2/AAK1/SLC38A1/STMN3/SLC35F1/CIT/SRCIN1/MYO5A/STRBP/ZDHHC2/RCAN2/KIF21A/FBXW7/PTPRN/CTXN1/CYFIP2/CDH4/PPP2R2C/INPP5F/MAPK10/NELL2/PFKP/DAPK1/SLC6A1/STMN1/KCNC1…	194	10 mM	Cell Marker
MOL5_6	MOL5_6	10/51	19/146	0.071913464	0.306705272	0.306705272	ENSMUSG00000000531/ENSMUSG00000000983/ENSMUSG00000015090/ENSMUSG00000015354/ENSMUSG00000015806/ENSMUSG00000016386/ENSMUSG00000022893/ENSMUSG00000023267/ENSMUSG00000024810/ENSMUSG00000025089	10	10 mM	Oligo Subtypes
NFOL	NFOL	11/51	22/146	0.087630078	0.306705272	0.306705272	ENSMUSG00000001281/ENSMUSG00000004633/ENSMUSG00000004892/ENSMUSG00000010021/ENSMUSG00000017146/ENSMUSG00000021303/ENSMUSG00000024754/ENSMUSG00000024935/ENSMUSG00000024985/ENSMUSG00000025140/ENSMUSG00000026657	11	10 mM	Oligo Subtypes
MOL1	MOL1	6/51	13/146	0.274452272	0.640388636	0.640388636	ENSMUSG00000003032/ENSMUSG00000003545/ENSMUSG00000020423/ENSMUSG00000021250/ENSMUSG00000022602/ENSMUSG00000024190	6	10 mM	Oligo Subtypes
MOL2	MOL2	7/51	22/146	0.712854282	0.97984128	0.97984128	ENSMUSG00000019852/ENSMUSG00000022766/ENSMUSG00000023912/ENSMUSG00000024039/ENSMUSG00000024197/ENSMUSG00000025790/ENSMUSG00000026241	7	10 mM	Oligo Subtypes
COP	COP	5/51	17/146	0.778763004	0.97984128	0.97984128	ENSMUSG00000016487/ENSMUSG00000019843/ENSMUSG00000019978/ENSMUSG00000021835/ENSMUSG00000023945	5	10 mM	Oligo Subtypes
MFOL	MFOL	4/51	15/146	0.839863954	0.97984128	0.97984128	ENSMUSG00000002504/ENSMUSG00000006522/ENSMUSG00000025060/ENSMUSG00000026939	4	10 mM	Oligo Subtypes
OPC	OPC	8/51	38/146	0.990497176	0.990497176	0.990497176	ENSMUSG00000003436/ENSMUSG00000020052/ENSMUSG00000020427/ENSMUSG00000020723/ENSMUSG00000021411/ENSMUSG00000021614/ENSMUSG00000022122/ENSMUSG00000025743	8	10 mM	Oligo Subtypes
oli	oli	465/1441	1000/5046	4.48E-42	2.69E-41	1.41E-41	FTH1/DBI/TUBA1A/MBP/PLP1/ENPP2/PTN/SYT11/CNP/CD81/GPM6B/CLDN11/MOBP/QKI/FABP5/SIRT2/GPR37L1/MAG/BCAS1/KIF1B/APP/RTN4/NFASC/FKBP1A/CD9/TECR/MARCKSL1/ARPC1B/HMGCS1/NPC2/TALDO1/SHISA4/MMD2/RAB31/APLP1/MAP1B/KCNJ10/NACC2/DDR1/NCAM1/TUBB4A/DPYSL2/LIMCH1/S100A1/MAP7D1/YWHAQ/PTGDS/CLIP3/ELAVL3/MAP1A/S100B/SLC44A1/S100A16/KIF1A/MAL/HEPACAM/PLEKHB1/S100A6/ARPC1A/SULF2/CRYAB/MYO6/ABHD4/ELOVL5/SLC48A1/PSAT1…	465	30 mM	Cell Marker
ast	ast	432/1441	1000/5046	6.97E-29	2.09E-28	1.10E-28	APOE/DBI/MALAT1/FABP7/PRDX6/CKB/MT3/GFAP/CST3/CLU/A2M/GSTM1/CCND2/PTN/SLC1A3/MLC1/IGFBP2/CD63/GPM6B/SPARCL1/DDAH1/ZBTB20/LDHB/CPE/GLUL/SDC4/TUBB2B/FABP5/NTRK2/ATP1A2/AQP4/NFIA/GPR37L1/CNN3/NCAN/ID3/SLC1A2/ATP1B2/IGFBP5/SERPINE2/PDPN/GLUD1/PBXIP1/ALDOC/FADS1/DCLK1/FADS2/HMGCS1/NDRG2/CHST2/DAG1/PTPRZ1/MMD2/BCAN/KCNJ10/TTYH1/NCAM1/EDNRB/EZR/CSPG5/PMM1/ANK2/PLA2G7/GNAO1/S100A1/ALDH1L1/CD44/S100B/S100…	432	30 mM	Cell Marker
opc	opc	315/1441	1000/5046	0.012265841	0.024531682	0.012911411	DBI/FABP7/PLP1/ENPP2/PTN/SLC1A3/SYT11/CNP/CP/GPM6B/NTRK2/ATP1A2/GPR37L1/NCAN/BCAS1/SERPINE2/NFASC/CD9/NDRG2/PTPRZ1/MMD2/BCAN/TMEM176A/KCNJ10/NACC2/DDR1/NCAM1/EDNRB/CSPG5/NRXN2/TUBB4A/DPYSL3/CHL1/S100A1/PTGDS/IGFBP3/S100B/S100A16/CALD1/HEPACAM/PLEKHB1/S100A6/SULF2/GM2A/GPM6A/NRXN1/SLC22A17/TOP2A/AGAP1/OLIG1/PHLDB1/EPAS1/PRSS23/ANK3/GSN/WSCD1/ASRGL1/CACNG4/S100A13/ITGAV/SOX2/PCDH17/SOX11/CNTN1/IGSF…	315	30 mM	Cell Marker
end	end	251/1441	1000/5046	0.997163161	1	0.526315789	LCN2/VIM/SPARC/GSTM1/BSG/CP/SPARCL1/MYL6/RPL38/CNN3/ID3/CDKN1A/SERPINH1/ARPC1B/SPTBN1/S1PR3/GPX1/NFKBIA/CCND1/SLC3A2/CTNNA1/B2M/SLC16A2/CALD1/NES/CRIP2/TSC22D1/MAL/MSN/SH3BGRL/ATOX1/GPD2/LXN/MYO10/ITGB1/SLC16A1/FLNA/TNFAIP1/EPAS1/STEAP4/ACTN1/PRSS23/MYL12A/SPTAN1/ID1/ANXA2/MGST1/ANXA5/RHOC/FERMT2/S100A13/GSTA4/MYH9/NFE2L2/HSPB8/S100A11/TPM4/TMSB10/ACTN4/CD151/MFSD2A/HEG1/AHNAK/ABHD2/CLIC4/RBP1/BN…	251	30 mM	Cell Marker
mic	mic	197/1441	1000/5046	1	1	0.526315789	TTR/SPARC/CTSD/CST3/CTSB/MARCKS/SDC4/TMEM176B/PFN1/ARPC1B/NPC2/TIMP2/COTL1/GPX1/NFKBIA/FSCN1/B2M/FTL1/NEAT1/MSN/NEK6/ZFP36L1/MCL1/PLXNB2/JUND/ID2/TPM3/IDH2/PICALM/TNFRSF1A/GRN/MLEC/DCXR/PMP22/SERINC3/IER3/BIN1/BASP1/MYH9/NFE2L2/GNS/LFNG/RHOB/GAS6/SNX5/TUBB6/SKI/CEBPB/PMEPA1/ITGA6/LGMN/ADGRG1/PREX1/TAPBP/LRP1/EFHD2/CD164/SCAMP2/TUBA1C/ARL4C/SGPL1/SEMA4D/PTPN1/CYFIP1/CTSZ/LITAF/CTSA/AP1B1/HEXA/STK4…	197	30 mM	Cell Marker
neu	neu	194/1441	1000/5046	1	1	0.526315789	TUBB2A/RTN1/TTC3/DCLK1/MAP1B/CALM2/THY1/DPYSL3/CHL1/CLIP3/ELAVL3/MEG3/KIF1A/PFN2/GAP43/GPM6A/NRXN1/YWHAG/MAP2/MAPT/KLC1/TUBB3/OLFM1/ANK3/BASP1/APBA2/SOX11/CNTN1/ATP1B1/SCRN1/SLC38A1/GRIA2/GRM5/SLC6A1/UCHL1/PFKP/VAMP2/CELSR2/RUFY3/SYT4/NREP/MAPK10/STRBP/CTXN1/SV2A/STMN1/CIT/CACNG5/KIF21A/FXYD6/AHI1/DNER/FBXW7/SRCIN1/SNAP47/CDH4/RAB6B/KCNC1/STMN3/RCAN2/DAPK1/SEZ6/PPP2R2C/YWHAH/PPARGC1A/NDN/DBN1/ZWI…	194	30 mM	Cell Marker
MOL5_6	MOL5_6	10/51	19/146	0.071913464	0.306705272	0.306705272	ENSMUSG00000000531/ENSMUSG00000000983/ENSMUSG00000015090/ENSMUSG00000015354/ENSMUSG00000015806/ENSMUSG00000016386/ENSMUSG00000022893/ENSMUSG00000023267/ENSMUSG00000024810/ENSMUSG00000025089	10	30 mM	Oligo Subtypes
NFOL	NFOL	11/51	22/146	0.087630078	0.306705272	0.306705272	ENSMUSG00000001281/ENSMUSG00000004633/ENSMUSG00000004892/ENSMUSG00000010021/ENSMUSG00000017146/ENSMUSG00000021303/ENSMUSG00000024754/ENSMUSG00000024935/ENSMUSG00000024985/ENSMUSG00000025140/ENSMUSG00000026657	11	30 mM	Oligo Subtypes
MOL1	MOL1	6/51	13/146	0.274452272	0.640388636	0.640388636	ENSMUSG00000003032/ENSMUSG00000003545/ENSMUSG00000020423/ENSMUSG00000021250/ENSMUSG00000022602/ENSMUSG00000024190	6	30 mM	Oligo Subtypes
MOL2	MOL2	7/51	22/146	0.712854282	0.97984128	0.97984128	ENSMUSG00000019852/ENSMUSG00000022766/ENSMUSG00000023912/ENSMUSG00000024039/ENSMUSG00000024197/ENSMUSG00000025790/ENSMUSG00000026241	7	30 mM	Oligo Subtypes
COP	COP	5/51	17/146	0.778763004	0.97984128	0.97984128	ENSMUSG00000016487/ENSMUSG00000019843/ENSMUSG00000019978/ENSMUSG00000021835/ENSMUSG00000023945	5	30 mM	Oligo Subtypes
MFOL	MFOL	4/51	15/146	0.839863954	0.97984128	0.97984128	ENSMUSG00000002504/ENSMUSG00000006522/ENSMUSG00000025060/ENSMUSG00000026939	4	30 mM	Oligo Subtypes
OPC	OPC	8/51	38/146	0.990497176	0.990497176	0.990497176	ENSMUSG00000003436/ENSMUSG00000020052/ENSMUSG00000020427/ENSMUSG00000020723/ENSMUSG00000021411/ENSMUSG00000021614/ENSMUSG00000022122/ENSMUSG00000025743	8	30 mM	Oligo Subtypes
oli	oli	443/1448	1000/5046	2.15E-32	1.29E-31	6.78E-32	FTH1/DBI/TUBA1A/PLP1/MBP/PTN/FABP5/ENPP2/SYT11/GPM6B/CNP/CD81/QKI/CLDN11/SIRT2/BCAS1/MOBP/GPR37L1/CD9/MAP1B/ARPC1B/KIF1B/NPC2/MARCKSL1/APP/RTN4/TECR/TALDO1/NCAM1/MAG/FKBP1A/NACC2/LIMCH1/S100B/S100A6/MAP1A/NFASC/DDR1/RAB31/HMGCS1/PTGDS/S100A1/CLIP3/SHISA4/MAP7D1/APLP1/KCNJ10/ARPC1A/HEPACAM/PLEKHB1/TUBB4A/ELAVL3/MMD2/DPYSL2/YWHAQ/CADM4/PSAT1/CRYAB/KIF1A/S100A16/OLIG1/SLC48A1/DEGS1/AGAP1/MYO6/PFN2/S…	443	Control	Cell Marker
ast	ast	418/1448	1000/5046	1.52E-23	4.55E-23	2.40E-23	APOE/DBI/FABP7/MALAT1/CKB/PRDX6/MT3/GFAP/CCND2/CST3/CLU/A2M/PTN/CD63/IGFBP2/FABP5/SLC1A3/ZBTB20/TUBB2B/GSTM1/MLC1/SPARCL1/GPM6B/DDAH1/SDC4/LDHB/ATP1A2/GLUL/NCAN/NTRK2/GPR37L1/NFIA/CPE/CNN3/PBXIP1/ID3/FADS2/PTPRZ1/SERPINE2/PDPN/IGFBP5/GLUD1/AQP4/DCLK1/SLC1A2/FADS1/NCAM1/CHST2/S100B/ATP1B2/DAG1/NDRG2/BCAN/HMGCS1/S100A1/CSPG5/TTYH1/ALDOC/CD44/KCNJ10/GNAO1/PMM1/EDNRB/HEPACAM/EZR/MMD2/ACSBG1/ANK2/CCDC…	418	Control	Cell Marker
opc	opc	332/1448	1000/5046	0.000286881	0.000573761	0.00030198	DBI/FABP7/PLP1/PTN/SLC1A3/ENPP2/CP/SYT11/GPM6B/CNP/ATP1A2/SPP1/BCAS1/NCAN/NTRK2/GPR37L1/CD9/PTPRZ1/SERPINE2/NCAM1/IGFBP3/NACC2/TMEM176A/S100B/S100A6/NFASC/DDR1/NDRG2/BCAN/PTGDS/DPYSL3/S100A1/NRXN2/CHL1/CSPG5/CALD1/KCNJ10/EDNRB/HEPACAM/PLEKHB1/TUBB4A/TOP2A/MMD2/CACNG4/S100A16/OLIG1/NRXN1/AGAP1/SULF2/PHLDB1/SOX2/GM2A/ASRGL1/SLC22A17/SMC4/GSN/ANK3/GPM6A/ITGAV/CENPF/SOX11/NNAT/WSCD1/COL1A2/COL11A1/AP…	332	Control	Cell Marker
end	end	256/1448	1000/5046	0.993324872	1	0.526315789	LCN2/VIM/SPARC/CP/GSTM1/BSG/RPL38/SPARCL1/MYL6/ARPC1B/CCND1/CNN3/CDKN1A/ID3/NES/SPTBN1/GPX1/MSN/SERPINH1/SLC3A2/CALD1/CTNNA1/B2M/NFKBIA/S1PR3/CRIP2/RHOC/SLC16A2/ATOX1/SH3BGRL/FLNA/ITGB1/MYO10/TSC22D1/TAGLN2/TNFAIP1/FERMT2/GPD2/ACTN1/S100A11/SPTAN1/LXN/MYL12A/TPM4/ANXA5/MAL/ANXA2/GSTA4/S100A13/MFSD2A/RBP1/PRSS23/BNIP2/TMSB10/HSPB8/CNN2/TUBA1C/MYL9/MYH9/AHNAK/ACTN4/EPAS1/ID1/AKAP12/MGST1/SLC6A6/SLC…	256	Control	Cell Marker
mic	mic	229/1448	1000/5046	0.999998261	1	0.526315789	TTR/CTSD/SPARC/CTSB/CST3/MARCKS/SDC4/PFN1/TMEM176B/ARPC1B/NPC2/TIMP2/COTL1/GPX1/MSN/FSCN1/GRN/B2M/NFKBIA/TPM3/MCL1/IDH2/CTSZ/LGMN/ID2/NEK6/BASP1/C1QB/JUND/FTL1/IER3/PICALM/NEAT1/PLXNB2/TYROBP/GNS/PMP22/ZFP36L1/TNFRSF1A/MLEC/TUBB6/CEBPB/LFNG/SNX5/C1QC/CTSA/TUBA1C/MYH9/BIN1/PF4/C1QA/SGPL1/ARL4C/NFE2L2/SIRPA/RHOB/LRP1/EFHD2/DCXR/SERINC3/PMEPA1/SKI/ITGA6/ANXA3/SCAMP2/HEXA/ADGRG1/GAS6/TLN1/TAPBP/LITAF…	229	Control	Cell Marker
neu	neu	188/1448	1000/5046	1	1	0.526315789	MAP1B/RTN1/TUBB2A/TTC3/CALM2/DCLK1/DPYSL3/CLIP3/CHL1/MEG3/GAP43/THY1/ELAVL3/KIF1A/NRXN1/BASP1/YWHAG/PFN2/TUBB3/MAP2/MAPT/ANK3/KLC1/GPM6A/SOX11/OLFM1/GRIA2/CNTN1/UCHL1/GRM5/FXYD6/APBA2/VAMP2/SCRN1/PFKP/SYT4/SLC35F1/SLC38A1/CELSR2/SV2A/RUFY3/AHI1/ATP1B1/RCAN2/CIT/SLC6A1/MAPK10/STRBP/AAK1/MYO5A/IGF1/CTXN1/ZDHHC2/STMN3/FBXW7/CDH4/KIF21A/FXYD7/ALCAM/PTPRN/DBN1/STMN1/SYNGR1/YWHAH/NREP/PKIA/INPP5F/NDN/S…	188	Control	Cell Marker
MOL5_6	MOL5_6	10/51	19/146	0.071913464	0.306705272	0.306705272	ENSMUSG00000000531/ENSMUSG00000000983/ENSMUSG00000015090/ENSMUSG00000015354/ENSMUSG00000015806/ENSMUSG00000016386/ENSMUSG00000022893/ENSMUSG00000023267/ENSMUSG00000024810/ENSMUSG00000025089	10	Control	Oligo Subtypes
NFOL	NFOL	11/51	22/146	0.087630078	0.306705272	0.306705272	ENSMUSG00000001281/ENSMUSG00000004633/ENSMUSG00000004892/ENSMUSG00000010021/ENSMUSG00000017146/ENSMUSG00000021303/ENSMUSG00000024754/ENSMUSG00000024935/ENSMUSG00000024985/ENSMUSG00000025140/ENSMUSG00000026657	11	Control	Oligo Subtypes
MOL1	MOL1	6/51	13/146	0.274452272	0.640388636	0.640388636	ENSMUSG00000003032/ENSMUSG00000003545/ENSMUSG00000020423/ENSMUSG00000021250/ENSMUSG00000022602/ENSMUSG00000024190	6	Control	Oligo Subtypes
MOL2	MOL2	7/51	22/146	0.712854282	0.97984128	0.97984128	ENSMUSG00000019852/ENSMUSG00000022766/ENSMUSG00000023912/ENSMUSG00000024039/ENSMUSG00000024197/ENSMUSG00000025790/ENSMUSG00000026241	7	Control	Oligo Subtypes
COP	COP	5/51	17/146	0.778763004	0.97984128	0.97984128	ENSMUSG00000016487/ENSMUSG00000019843/ENSMUSG00000019978/ENSMUSG00000021835/ENSMUSG00000023945	5	Control	Oligo Subtypes
MFOL	MFOL	4/51	15/146	0.839863954	0.97984128	0.97984128	ENSMUSG00000002504/ENSMUSG00000006522/ENSMUSG00000025060/ENSMUSG00000026939	4	Control	Oligo Subtypes
OPC	OPC	8/51	38/146	0.990497176	0.990497176	0.990497176	ENSMUSG00000003436/ENSMUSG00000020052/ENSMUSG00000020427/ENSMUSG00000020723/ENSMUSG00000021411/ENSMUSG00000021614/ENSMUSG00000022122/ENSMUSG00000025743	8	Control	Oligo Subtypes
